# The Gibbs free energy landscape based on liver metabolome revealed thermodynamic robustness against fasting and obesity

**DOI:** 10.64898/2025.12.04.692290

**Authors:** Takumi Abekawa, Satoshi Ohno, Akiyoshi Hirayama, Tomoyoshi Soga, Shinya Kuroda

## Abstract

Mammalian liver metabolism undergoes a substantial shift during fasting. Thermodynamic principles impose fundamental constraints on metabolism, and the Gibbs free energy change of reaction (Δ_*r*_*G*′) indicates the reaction’s direction and distance from equilibrium. However, Δ_*r*_*G*′ landscapes in intact mammalian organs remain largely uncharacterized. Here, we mapped Δ_*r*_*G*′ profile of glucose metabolism in mouse liver during fasting, using experimentally measured absolute metabolite concentrations and a newly developed computational method, GLEAM. We found that despite large metabolite fluctuations during fasting, the corresponding Δ_*r*_*G*′s remained robust, even for reactions reversing the direction between glycolysis and gluconeogenesis. A remarkable thermodynamic robustness is found in maintaining potential candidates of rate-limiting steps during fasting. This robustness is achieved by expending substantial costs for enzyme expressions, contributing to efficient switching from glycolysis to gluconeogenesis. Furthermore, obese mouse liver also showed thermodynamic robustness despite obesity-induced metabolic disruption. Our framework provided a novel thermodynamic perspective on intact organ metabolism, demonstrating that the liver robustly maintains thermodynamic characteristics favorable for metabolic control by buffering metabolite concentration differences.
