## Supplementary material for "The Gibbs free energy landscape based on liver metabolome revealed thermodynamic robustness against fasting and obesity": Table S2

### Sheet: Legend
Table S2: Thermodynamically consistent metabolite concentrations,Δ_fG'^(◦) andΔ_rG' estimated by GLEAM
This file includes the thermodynamically consistent metabolite concentrations, Δ_fG'^(◦) , and Δ_rG' values in mouse liver and blood estimated by GLEAM. For glucose and lactate, hepatic and blood metabolites are distinguished by the [h] and [b], respectively.

### Sheet: Metabolite concentrations
WT
Time (hour)	0	2	4	6	8	12	16
Metabolite abbreviations	Metabolite concentrations (M)
Glucose[b]	0.00840355	0.00836573	0.00806148	0.00769687	0.00880862	0.00828537	0.00868472
Glucose[h]	0.00766708	0.00766708	0.00766708	0.00766708	0.00785771	0.0082533	0.00871847
G6P	0.00058455	0.000299347	0.000151482	0.000142203	0.000115085	0.000183756	0.000142129
F6P	0.000117254	6.88934e-05	3.89164e-05	3.34591e-05	2.79605e-05	4.41015e-05	5.25768e-05
F1,6BP	8.81879e-06	6.4331e-06	5.30214e-06	5.20827e-06	4.93794e-06	4.76646e-06	3.42219e-06
ADP	3.16228e-05	3.16228e-05	3.16228e-05	2.87428e-05	2.38426e-05	1.64059e-05	1e-05
ATP	3.16228e-05	3.16228e-05	3.16228e-05	3.47914e-05	4.19418e-05	6.09535e-05	0.0001
DHAP	3.20506e-05	1.84943e-05	9.48184e-06	1.81509e-05	2.37112e-05	4.04635e-05	3.97209e-05
GAP	3.40456e-06	1.96454e-06	1.0072e-06	1.55038e-06	2.17798e-06	4.29821e-06	1.30625e-05
NAD	6.90699e-05	7.07497e-05	8.78564e-05	7.04311e-05	7.55094e-05	8.67911e-05	0.0001
NADH	1.44781e-05	1.41344e-05	1.13822e-05	1.41983e-05	1.32434e-05	1.15219e-05	1e-05
Pi	0.00432	0.00432	0.00432	0.00432	0.00408127	0.00364266	0.00288
3PG	3.03413e-05	1.83699e-05	1.45231e-05	1.18691e-05	1.03546e-05	1.37269e-05	1.63946e-05
2PG	5.67994e-06	3.43886e-06	2.67946e-06	2.22192e-06	1.93841e-06	2.21612e-06	3.09298e-06
PEP	2.01936e-05	1.18502e-05	8.21866e-06	7.51526e-06	6.8915e-06	7.87886e-06	1.10819e-05
H2O	1	1	1	1	1	1	1
G1P	3.43962e-05	2.87644e-05	1.93979e-05	1.75988e-05	1.61105e-05	2.37083e-05	2.56628e-05
G3P	0.0019661	0.00188606	0.00187846	0.00186782	0.00179653	0.00168563	0.0020434
Pyr	3.76562e-05	2.34434e-05	2.22224e-05	2.43804e-05	2.13722e-05	2.07907e-05	2.19371e-05
CoA	2.2541e-05	1.8029e-05	2.38198e-05	3.01564e-05	2.92965e-05	2.44305e-05	1.86949e-05
CO2	0.00193645	0.00193645	0.00193645	0.00193645	0.00193645	0.00193645	0.00193645
AcCoA	1.91452e-06	1.64804e-06	1.15863e-06	1.63633e-06	1.44595e-06	1.40969e-06	3.11527e-06
OAA	3.16228e-05	3.16228e-05	3.16228e-05	3.16228e-05	3.16228e-05	3.16228e-05	3.16228e-05
Cit	6.1337e-05	4.49146e-05	4.29381e-05	3.5266e-05	3.01005e-05	3.34468e-05	3.84853e-05
AKG	2.01291e-05	1.6025e-05	1.56052e-05	1.65007e-05	1.74476e-05	1.95076e-05	1.95076e-05
SucCoA	3.16228e-05	3.16228e-05	3.16228e-05	3.16228e-05	3.16228e-05	3.16228e-05	3.16228e-05
Suc	0.000950404	0.000804078	0.000789357	0.000840414	0.000859057	0.000837636	0.000826059
GDP	3.14985e-05	3.14985e-05	3.14985e-05	3.14985e-05	3.14985e-05	3.14985e-05	3.14985e-05
GTP	3.17475e-05	3.17475e-05	3.17475e-05	3.17475e-05	3.17475e-05	3.17475e-05	3.17475e-05
Fum	0.000103128	8.78632e-05	6.56555e-05	6.80262e-05	5.49823e-05	6.26976e-05	6.19541e-05
FAD	0.00651837	0.00651838	0.00651836	0.00651835	0.00651833	0.00651832	0.00651831
FADH2	1.53413e-07	1.53412e-07	1.53413e-07	1.53413e-07	1.53413e-07	1.53414e-07	1.53414e-07
Mal	0.000421119	0.000363744	0.000294991	0.000314331	0.000254058	0.000289709	0.000284646
Glu	0.00128662	0.000978453	0.000848042	0.00121478	0.00142099	0.00139107	0.00129873
NH3	0.00029873	0.000351731	0.000414135	0.000440547	0.000468643	0.000530326	0.000530326
Ala	0.00193605	0.00114249	0.00096389	0.00134356	0.00135712	0.00118333	0.00126438
Lac[h]	0.00196184	0.00196184	0.00196183	0.00196183	0.00196183	0.00196182	0.00196182
Lac[b]	0.00309727	0.00597815	0.00504665	0.00606924	0.00460576	0.00418755	0.00516066
HCO3	0.00193646	0.00193646	0.00193646	0.00193646	0.00193646	0.00193646	0.00193646
NADP	1.41421e-05	1.41421e-05	1.41421e-05	1.41421e-05	1.41421e-05	1.41421e-05	1.41421e-05
NADPH	7.07108e-05	7.07108e-05	7.07108e-05	7.07108e-05	7.07108e-05	7.07108e-05	7.07108e-05
ob/ob
Metabolite abbreviations	Metabolite concentrations (M)
Glucose[b]	0.021308	0.0165921	0.0187152	0.0182141	0.0168654	0.0205107	0.0175579
Glucose[h]	0.0165279	0.0165279	0.0166181	0.0167089	0.0168001	0.0172082	0.0176261
G6P	0.000594091	0.000384307	0.000407064	0.000359395	0.000281746	0.000355171	0.000287936
F6P	0.000119917	9.3126e-05	0.000102018	7.91432e-05	6.26908e-05	8.9217e-05	0.000106514
F1,6BP	7.16425e-06	6.10299e-06	5.32113e-06	8.44906e-06	6.33569e-06	3.55704e-06	3.50262e-06
ADP	3.16228e-05	3.16228e-05	3.16228e-05	3.16228e-05	2.56769e-05	1.6863e-05	1e-05
ATP	3.16228e-05	3.16228e-05	3.16228e-05	3.16228e-05	3.89456e-05	5.93014e-05	0.0001
DHAP	1.25253e-05	8.71702e-06	1.63351e-05	9.98645e-06	1.62813e-05	3.41357e-05	1.13176e-05
GAP	1.33049e-06	9.2596e-07	1.33273e-06	1.0608e-06	1.60004e-06	3.62604e-06	4.69226e-05
NAD	6.97286e-05	9.99995e-05	7.17916e-05	8.73692e-05	7.82844e-05	7.93691e-05	5.47723e-05
NADH	1.43413e-05	1.00001e-05	1.39292e-05	1.14457e-05	1.27739e-05	1.25994e-05	1.82574e-05
Pi	0.00432	0.00432	0.00432	0.00432	0.004072	0.00360383	0.00288
3PG	1.20846e-05	1.72975e-05	1.28317e-05	1.51268e-05	1.13838e-05	1.01224e-05	1.76676e-05
2PG	2.26225e-06	2.43239e-06	2.21987e-06	2.02592e-06	1.98128e-06	1.89493e-06	3.33315e-06
PEP	7.99339e-06	8.64776e-06	5.97465e-06	7.20266e-06	5.24853e-06	3.91927e-06	1.19424e-05
H2O	1	1	1	1	1	1	1
G1P	3.49576e-05	3.8367e-05	4.10294e-05	3.83863e-05	2.88571e-05	3.70313e-05	3.70762e-05
G3P	0.00131502	0.00168638	0.00161786	0.00164593	0.00135614	0.00120297	0.00194074
Pyr	6.24706e-05	2.75958e-05	2.00396e-05	2.22007e-05	2.22889e-05	1.96966e-05	1.6365e-05
CoA	7.92215e-06	1.80066e-05	1.96534e-05	2.11476e-05	1.92545e-05	1.6127e-05	2.06978e-05
CO2	0.00193645	0.00193645	0.00193645	0.00193645	0.00193645	0.00193645	0.00193645
AcCoA	4.28416e-06	1.89695e-06	1.65269e-06	1.69143e-06	2.49915e-06	1.72965e-06	5.36172e-07
OAA	3.16228e-05	3.16228e-05	3.16228e-05	3.16228e-05	3.16228e-05	3.16228e-05	3.16228e-05
Cit	5.36779e-05	4.2334e-05	5.39425e-05	4.59027e-05	4.55392e-05	6.38016e-05	7.41562e-05
AKG	1.25223e-05	9.36889e-06	6.52187e-06	6.82899e-06	7.44149e-06	8.83623e-06	8.83623e-06
SucCoA	3.16228e-05	3.16228e-05	3.16228e-05	3.16228e-05	3.16228e-05	3.16228e-05	3.16228e-05
Suc	0.000935957	0.00093962	0.00083901	0.000823028	0.000738313	0.000688335	0.000660948
GDP	3.14993e-05	3.14993e-05	3.14993e-05	3.14993e-05	3.14993e-05	3.14993e-05	3.14993e-05
GTP	3.17467e-05	3.17467e-05	3.17467e-05	3.17467e-05	3.17467e-05	3.17467e-05	3.17467e-05
Fum	7.36445e-05	6.69972e-05	7.32303e-05	6.11771e-05	5.74486e-05	5.91344e-05	5.57567e-05
FAD	0.00582568	0.00582568	0.00582569	0.00582567	0.00582566	0.00582565	0.00582565
FADH2	1.71654e-07	1.71654e-07	1.71654e-07	1.71654e-07	1.71654e-07	1.71655e-07	1.71655e-07
Mal	0.000332226	0.000309576	0.000338376	0.000282683	0.000265455	0.000273244	0.000257637
Glu	0.000507074	0.00055154	0.000608928	0.000455912	0.000439777	0.000471482	0.000471202
NH3	0.000581207	0.000581207	0.000540766	0.000503139	0.000436836	0.000329291	0.000329291
Ala	0.0020348	0.00181371	0.00149339	0.00118298	0.00101723	0.000845371	0.00074477
Lac[h]	0.00319344	0.00286332	0.00256734	0.00230195	0.00230195	0.00230194	0.00230194
Lac[b]	0.00504166	0.00492491	0.00526887	0.00366252	0.00444987	0.00404194	0.00450178
HCO3	0.00193646	0.00193646	0.00193646	0.00193646	0.00193646	0.00193646	0.00193646
NADP	1.41421e-05	1.41421e-05	1.41421e-05	1.41421e-05	1.41421e-05	1.41421e-05	1.41421e-05
NADPH	7.07108e-05	7.07108e-05	7.07108e-05	7.07108e-05	7.07108e-05	7.07108e-05	7.07108e-05

### Sheet: Gibbs free energy of formation
Metabolite abbreviations	Gibbs free energy of formation (kJ/mol)
Glucose	-414.17
G6P	-1307.35
F6P	-1304.78
F1,6BP	-2194.66
ADP	-1410.51
ATP	-2285.5
DHAP	-1088.87
GAP	-1083.1
NAD	-1176.33
NADH	-1111.42
Pi	-1057.13
3PG	-1345.81
2PG	-1341.5
PEP	-1190.86
H2O	-153.926
G1P	-1300.06
G3P	-1040.04
Pyr	-343.407
CoA	-1766.58
CO2	-386.007
AcCoA	-1823.01
OAA	-713.108
Cit	-960.705
AKG	-626.516
SucCoA	-2099.62
Suc	-513.339
GDP	-1916.05
GTP	-2793.39
Fum	-519.148
FAD	-923.875
FADH2	-884.886
Mal	-677.031
Glu	-358.878
NH3	84.4647
Ala	-75.1975
Lac	-292.724
HCO3	-546.736
NADP	-2061.37
NADPH	-1997.4

### Sheet: Gibbs free energy change of rxn
Time (hour)	0	2	4	6	8	12	16
WT
Reaction abbreviations	Gibbs free energy change of reaction (kJ/mol)
GLUT	-0.236519	-0.224886	-0.129353	-0.01	-0.294583	-0.01	0.01
GCK	-24.8313	-26.5571	-28.3136	-28.9691	-30.5421	-31.39	-34.7471
GPI	-1.56827	-1.21382	-0.930177	-1.15681	-1.07414	-1.1057	0.0100002
PFK	-21.5629	-21.0049	-20.0307	-20.1796	-20.8181	-24.0124	-27.8733
ALDO	-6.45177	-8.47423	-11.4213	-8.58845	-6.88538	-3.66301	0.01
TPI	-0.01	-0.0100007	-0.01	-0.572211	-0.384807	-0.01	2.90415
GAPDH:PGK	-0.0100002	-0.00999998	-0.01	-0.01	-0.48701	-0.01	0.01
PGAM	-0.0100001	-0.0100033	-0.0475332	-0.0100013	-0.01	-0.391724	0.01
ENO	-0.0100001	-0.0905046	-0.390711	-0.138578	-0.0100028	-0.010002	0.01
PGM	-0.01	1.25469	1.99522	1.9072	2.22497	2.01459	2.88128
FBP	-20.6866	-21.2445	-22.2187	-22.5623	-23.0344	-22.0613	-21.3594
G6PC	-17.4181	-15.6923	-13.9358	-13.7728	-13.3105	-14.6837	-14.4857
GPD	-1.44468	-0.01	2.81927	-0.01	-0.440381	-1.26475	0.01
PKLR	-25.9324	-25.78	-24.9742	-24.012	-23.1642	-21.6526	-19.8406
PDH	-34.3446	-33.0569	-35.6628	-34.4796	-34.7435	-34.9876	-33.1218
CS	-29.17	-30.1631	-28.6522	-29.4418	-29.6058	-29.7369	-32.1099
ACO:IDH	-9.91283	-9.82117	-10.8905	-9.09881	-8.90558	-9.60779	-10.7003
OGDH	-18.9965	-17.9565	-19.7232	-19.3352	-19.7635	-20.3011	-20.3417
LSC	-5.27267	-6.27978	-5.60915	-4.83927	-4.71069	-4.95102	-5.07112
SDH	-0.0280489	-0.0100002	-0.713674	-0.783813	-1.38935	-0.985606	-0.980474
FH	-0.328753	-0.293359	-0.0822869	-0.0100024	-0.0100012	-0.0100012	-0.0247019
MDH	18.1342	18.388	17.8113	18.7877	18.9776	17.9209	17.2357
GDH	-0.01	0.405294	0.01	0.526719	0.0666362	0.01	-0.543511
ALT	0.01	-0.01	-0.01	-0.175468	-0.0704082	-0.01	0.199556
LDH	-0.01	1.33601	2.59081	1.21166	1.91032	2.69961	3.29183
MCT	-0.01	1.68575	1.24895	1.72475	1.01322	0.767755	1.30657
PC	-3.48148	-2.2594	-2.12146	-2.85296	-3.62396	-5.77401	-9.07148
PCK	-3.69959	-5.0741	-6.01776	-6.24848	-6.47192	-6.12664	-5.24695
ME	-6.59473	-7.43912	-7.03679	-6.96155	-6.75217	-7.16193	-6.97805
ob/ob
Reaction abbreviations	Gibbs free energy change of reaction (kJ/mol)
GLUT	-0.655075	-0.01	-0.306454	-0.222428	-0.01	-0.452726	0.01
GCK	-26.7704	-27.8936	-27.7593	-28.0945	-29.8105	-31.4437	-34.7418
GPI	-1.55212	-1.08087	-0.994059	-1.3276	-1.30085	-0.988143	0.01
PFK	-22.1566	-21.918	-22.5067	-20.6596	-21.8752	-26.4423	-29.634
ALDO	-10.7617	-12.2177	-9.30562	-12.3554	-9.29276	-3.78534	0.01
TPI	-0.01	-0.01	-0.690494	-0.01	-0.210582	-0.01	9.43936
GAPDH:PGK	-0.0100002	-0.01	-0.01	-0.01	-0.01	-0.01	0.01
PGAM	-0.01	-0.747825	-0.21346	-0.873552	-0.197923	-0.01	0.01
ENO	-0.0259123	-0.01	-0.727791	-0.0100027	-0.768717	-1.40689	0.01
PGM	-0.0100001	1.35325	1.37791	1.52737	1.41925	1.46518	2.00949
FBP	-20.0928	-20.3314	-19.7427	-21.5898	-21.6009	-19.5173	-19.5987
G6PC	-15.4791	-14.3558	-14.4901	-14.1549	-13.6656	-14.5159	-14.491
GPD	-0.01	3.42568	-0.01	2.31611	-0.01	-2.1572	0.01
PKLR	-22.2372	-24.547	-24.4185	-24.6365	-22.7358	-20.133	-20.7891
PDH	-30.9253	-34.8961	-32.943	-34.3491	-32.5445	-32.7886	-34.0615
CS	-34.2875	-30.6816	-29.4756	-29.7626	-31.0316	-29.67	-25.6185
ACO:IDH	-10.8418	-12.8373	-12.6871	-13.1651	-12.3568	-12.8543	-11.3291
OGDH	-15.1249	-18.3537	-15.9361	-17.2565	-16.6699	-16.7268	-15.4572
LSC	-8.00881	-5.8814	-5.94779	-5.80842	-6.1779	-6.50078	-5.38382
SDH	-0.277425	-0.531445	-0.0100003	-0.424145	-0.306187	-0.0508435	-0.0978099
FH	-0.0718562	-0.0100002	-0.0100128	-0.0100003	-0.0100003	-0.0100001	-0.0100011
MDH	18.6967	17.0192	18.499	17.9499	18.6783	18.5328	20.5975
GDH	2.83443	0.01	0.343833	0.01	0.526281	-0.01	1.90457
ALT	0.01	0.855412	-0.01	-0.01	-0.0950861	0.01	0.162644
LDH	-0.00999997	3.67508	2.5096	2.97694	2.40045	2.79025	1.35505
MCT	-0.01	0.210954	0.666418	0.01	0.512144	0.2642	0.542057
PC	-4.78683	-2.67992	-1.85486	-2.11894	-3.35586	-5.52053	-8.31583
PCK	-6.08929	-5.88639	-6.83994	-6.35791	-7.17408	-7.92718	-5.05398
ME	-4.67796	-6.60278	-7.65724	-6.92941	-6.75703	-7.15045	-7.47661
