## Supplementary material for "The Gibbs free energy landscape based on liver metabolome revealed thermodynamic robustness against fasting and obesity": Table S5

### Sheet: Legend
Table S5: EC calculation in mouse liver and ECM
This file includes EC values within glycolysis, gluconeogenesis, and the TCA cycle in mouse liver and EC, metabolite concentrations in ECM, and geometric mean of Michaelis-Menten constant retrieved from BRENDA database (51) used for EC calculation. In EC calculation, metabolite concentrations at ad libitum feeding were used for glycolysis and the TCA cycle, and those after 16-hour fasting were us…

### Sheet: Enzyme cost (Liver)
Glycolysis
Reaction abbreviations	Normalized molecular weight	1/η_rev	1/η_sat,s	EC
GCK	1.94995	1.00007	44.2685	86.327
GPI	2.34968	2.19468	3.61152	18.6239
PFK	3.19545	1.00023	6.52663	20.8604
ALDO	1.47894	1.08924	2.20535	3.55265
TPI	1	258.373	19.9838	5163.27
GAPDH:PGK	6.01655	258.367	2978.85	4.63055e+06
PGAM	2.15865	258.37	8.78895	4901.87
ENO	3.52944	258.371	22.9555	20933.3
PKLR	4.66507	1.00004	57.2194	266.944
Total EC				4.66195e+06
Gluconeogenesis
Reaction abbreviations	Normalized molecular weight	1/η_rev	1/η_sat,s	EC
PC	9.7095	1.03057	62.3448	623.843
PCK	5.1926	1.15038	5.2925	31.6145
ENO	3.52944	258.373	165.989	151367
PGAM	2.15865	258.373	8.11697	4527.14
GAPDH:PGK	6.01655	258.373	928.938	1.44405e+06
TPI	1	1.47987	32.9863	48.8155
ALDO	1.47894	258.373	58.732	22442.6
FBP	1.3818	1.00025	6.54838	9.05084
GPI	2.34968	258.368	3.63843	2208.83
G6PC	1.51511	1.00365	94.1847	143.22
Total EC				1.62545e+06
TCA cycle after 0-hour fasting
Reaction abbreviations	Normalized molecular weight	1/η_rev	1/η_sat,s	EC
CS	1.93677	1.00001	1.97714	3.82931
ACO:IDH	9.34474	1.02187	15.6053	149.017
OGDH	8.22506	1.00063	8.7591	72.0896
LSC	3.10691	1.14866	6.39335	22.8166
SDH	5.23322	92.438	1.35539	655.666
FH	2.03485	8.3546	2.7799	47.2593
Total EC				950.678
TCA cycle after 16-hour fasting
Reaction abbreviations	Normalized molecular weight	1/η_rev	1/η_sat,s	EC
CS	1.93677	1	1.5841	3.06806
ACO:IDH	9.34474	1.01603	21.6545	205.599
OGDH	8.22506	1.00038	9.56573	78.7082
LSC	3.10691	1.16271	6.12511	22.1267
SDH	5.23322	3.16169	1.39771	23.1263
FH	2.03485	104.895	2.7468	586.291
Total EC				918.919

### Sheet: Enzyme cost (ECM)
Glycolysis
Reaction abbreviations	Normalized molecular weight	1/η_rev	1/η_sat,s	EC
GCK	1.94995	1.00013	2.14737	4.18781
GPI	2.34968	1.05781	1.79983	4.47352
PFK	3.19545	1.42593	1.56973	7.15245
ALDO	1.47894	2.39399	1.03662	3.67021
TPI	1	2.77208	1.4623	4.05363
GAPDH:PGK	6.01655	2.50652	1.7709	26.7061
PGAM	2.15865	1.32237	1.51939	4.33714
ENO	3.52944	1.35848	4.01053	19.2292
PKLR	4.66507	1.00001	4.53176	21.1413
Total EC				94.9513
Gluconeogenesis
Reaction abbreviations	Normalized molecular weight	1/η_rev	1/η_sat,s	EC
PC	9.7095	1.00004	1.18908	11.5459
PCK	5.1926	1.00003	1.00012	5.19338
ENO	3.52944	1.04967	1.03631	3.83925
PGAM	2.15865	1.06378	1.77983	4.08708
GAPDH:PGK	6.01655	1.00897	1.08381	6.5793
TPI	1	1.00098	1.05123	1.05227
ALDO	1.47894	1.00261	1.89638	2.81195
FBP	1.3818	1	1.51934	2.09943
GPI	2.34968	1.26771	1.0996	3.27539
G6PC	1.51511	1	1.75198	2.65443
Total EC				43.1384
TCA cycle after 0-hour fasting
Reaction abbreviations	Normalized molecular weight	1/η_rev	1/η_sat,s	EC
CS	1.93677	1.00002	2.28315	4.42202
ACO:IDH	9.34474	1	1.20217	11.234
OGDH	8.22506	1	1.03704	8.52973
LSC	3.10691	1.00002	1.08113	3.35903
SDH	5.23322	1.33273	1.04435	7.28383
FH	2.03485	1.49586	1.60574	4.88764
Total EC				39.7163
TCA cycle after 16-hour fasting
Reaction abbreviations	Normalized molecular weight	1/η_rev	1/η_sat,s	EC
CS	1.93677	1.00001	1.78007	3.44762
ACO:IDH	9.34474	1	1.19655	11.1815
OGDH	8.22506	1	1.04057	8.55877
LSC	3.10691	1.00001	1.08507	3.37125
SDH	5.23322	1.2456	1.04388	6.80451
FH	2.03485	1.39608	1.48526	4.21935
Total EC				37.583

### Sheet: Metabolite conc (ECM)
Glycolysis
Metabolite abbreviations	Metabolite concentrations (M)
G6P	0.00114007
F6P	2.29603e-05
F1,6BP	0.00220793
DHAP	0.00168771
3PG	0.00142159
2PG	6.51275e-05
PEP	6.13379e-05
Pyr	3.76562e-05
Gluconeogenesis
Metabolite abbreviations	Metabolite concentrations (M)
G6P	0.00573081
F6P	0.01
F1,6BP	1.18962e-05
3PG	4.22969e-05
PEP	0.01
Pyr	2.19371e-05
TCA cycle after 0-hour fasting
Metabolite abbreviations	Metabolite concentrations (M)
AcCoA	1.91452e-06
Cit	0.01
Suc	0.01
Fum	0.00027387
Mal	0.000421119
TCA cycle after 16-hour fasting
Metabolite abbreviations	Metabolite concentrations (M)
AcCoA	3.11527e-06
Cit	0.01
Suc	0.01
Fum	0.00021629
Mal	0.000284646

### Sheet: Michaelis-Menten constant
Enzyme abbreviations	Metabolite abbreviations	Geometric mean (mM)
Gpi	G6P	-0.11794
Gpi	F6P	-0.93212
Pfk	F6P	-1.01157
Pfk	ATP	-1.2542
Aldo	F1,6BP	-1.98363
Tpi	DHAP	-0.219536
Tpi	GAP	-0.406706
Gapdh:Pgk	ATP	-0.805006
Gapdh:Pgk	GAP	-0.73133
Gapdh:Pgk	NAD	-0.998542
Gapdh:Pgk	Pi	0.74587
Gapdh:Pgk	3PG	-0.455853
Pgam	3PG	-0.688622
Eno	2PG	-0.909067
Eno	PEP	-0.567545
Pgm	G1P	-1.16916
Fbp	F1,6BP	-2.55027
G6pc	G6P	0.293285
Gpd	DHAP	-1.23064
Pklr	ADP	-0.278634
Pklr	PEP	-0.768064
Pdh	NAD	-1.44191
Pdh	Pyr	-1.90472
Pdh	CoA	-1.78966
Cs	AcCoA	-2.17602
Cs	OAA	-2.37218
Aco:Idh	Cit	-0.456219
Ogdh	NAD	-1.41111
Ogdh	CoA	-2.28152
Ogdh	AKG	-0.580316
Lsc	CoA	-2.26893
Lsc	Suc	-0.358015
Lsc	GTP	-1.60459
Sdh	Suc	-0.791605
Fh	Mal	-0.725726
Mdh	NAD	-0.417307
Mdh	NADH	-1.48821
Mdh	OAA	-1.53772
Mdh	Mal	0.0589285
Gdh	NAD	-0.561213
Gdh	NADH	-1.427
Gdh	AKG	-2.89918
Gdh	Glu	-0.643227
Gdh	NH3	-2.2525
Alt	Pyr	1.39e-17
Alt	AKG	-0.869865
Alt	Glu	0.915992
Alt	Ala	0.714076
Ldh	NADH	-1.85545
Ldh	Pyr	-1.02463
Ldh	Lac	-0.505263
Pc	ATP	-0.650168
Pc	Pyr	-0.797586
Pc	HCO3	0.393184
Pck	PEP	-0.715185
Pck	CO2	0.878975
Pck	OAA	-1.68711
Pck	GDP	-1.05176
Pck	GTP	-1.41883
Me	Pyr	0.911799
Me	CO2	1.31039
Me	Mal	-0.221264
Me	NADP	-2.49846
Me	NADPH	-2.56531
