## Supplementary material for "The Gibbs free energy landscape based on liver metabolome revealed thermodynamic robustness against fasting and obesity": Table S6

### Sheet: Legend
Table S6: Metabolite concentrations where the reactions required to reverse for metabolic switching are at equilibrium, as determined by MEG calculation
This file includes the metabolite concentrations that are the optimal solution to the optimization problem in MEG calculation for glycolysis, gluconeogenesis, and the TCA cycle. At these concentrations, the reactions required to reverse for directional switching of the pathways are at equilibrium with the minimum concentration changes from mouse liver or ECM.

### Sheet: Glyc. & Glucon. (Liver)
Glycolysis
Metabolite abbreviations	Metabolite concentrations (M)
Glucose	0.00766708
G6P	0.000431282
F6P	0.000158924
F1,6BP	3.63926e-06
ADP	2.71258e-05
ATP	3.68653e-05
DHAP	7.17928e-05
GAP	7.65578e-06
NAD	5.92476e-05
NADH	1.68783e-05
Pi	0.00370566
3PG	3.18095e-05
2PG	5.97792e-06
PEP	2.13356e-05
Pyr	3.76562e-05
Gluconeogenesis
Metabolite abbreviations	Metabolite concentrations (M)
Glucose	0.00871847
G6P	0.000142405
F6P	5.24749e-05
F1,6BP	3.54752e-06
ADP	1.10963e-05
ATP	9.01202e-05
DHAP	7.08822e-05
GAP	7.55866e-06
NAD	0.000110963
NADH	9.01202e-06
Pi	0.00319573
3PG	1.58973e-05
2PG	2.98757e-06
PEP	1.06628e-05
Pyr	2.19371e-05
CO2	0.00193645
OAA	3.16228e-05
GDP	3.14985e-05
GTP	3.17475e-05
HCO3	0.00193646

### Sheet: TCA cycle (Liver)
TCA cycle at 0 hour
Metabolite abbreviations	Metabolite concentrations (M)
NAD	2.28708e-06
NADH	0.000437238
Pi	0.00288
Pyr	3.76562e-05
CoA	0.000188798
CO2	0.00249991
AcCoA	1e-07
OAA	7.24035e-07
Cit	0.000716206
AKG	9.32542e-06
SucCoA	0.000164898
Suc	0.00127136
GDP	2.03434e-05
GTP	4.91559e-05
Fum	0.000104099
FAD	0.00563161
FADH2	1.77569e-07
Mal	0.000482883
TCA cycle at 16 hour
Metabolite abbreviations	Metabolite concentrations (M)
NAD	2.49713e-06
NADH	0.000400459
Pi	0.00288
Pyr	2.19371e-05
CoA	0.000191394
CO2	0.00249991
AcCoA	1e-07
OAA	5.4935e-07
Cit	0.000536038
AKG	8.32043e-06
SucCoA	0.000177805
Suc	0.00109161
GDP	1.82779e-05
GTP	5.47108e-05
Fum	7.04113e-05
FAD	0.00499839
FADH2	2.00065e-07
Mal	0.000326616

### Sheet: Glyc. & Glucon. (ECM)
Glycolysis
Metabolite abbreviations	Metabolite concentrations (M)
Glucose	0.00766708
G6P	0.000266527
F6P	9.82128e-05
F1,6BP	0.00165398
ADP	0.00233005
ATP	0.00447058
DHAP	0.00153052
GAP	0.000163211
NAD	0.00714977
NADH	0.0028755
Pi	0.00432
3PG	0.000396651
2PG	7.45422e-05
PEP	0.000266046
Pyr	3.76562e-05
Gluconeogenesis
Metabolite abbreviations	Metabolite concentrations (M)
Glucose	0.00871847
G6P	0.01
F6P	0.00368491
F1,6BP	0.000139217
ADP	0.00138642
ATP	0.00721283
DHAP	0.000444038
GAP	4.73509e-05
NAD	4.16862e-06
NADH	1e-07
Pi	0.00288
3PG	0.000474351
2PG	8.91442e-05
PEP	0.000318161
Pyr	6.59489e-05
CO2	0.0015
OAA	0.00214405
GDP	0.00101197
GTP	0.00101997
HCO3	0.00249991

### Sheet: TCA cycle (ECM)
TCA cycle at 0 hour
Metabolite abbreviations	Metabolite concentrations (M)
NAD	0.000140609
NADH	0.01
Pi	0.00288
Pyr	0.000516039
CoA	1.66761e-05
CO2	0.0015
AcCoA	1e-07
OAA	8.92929e-07
Cit	0.01
AKG	0.000583326
SucCoA	0.00408166
Suc	0.01
GDP	1e-07
GTP	8.60882e-06
Fum	0.000232413
FAD	0.00298084
FADH2	3.31126e-07
Mal	0.00107809
TCA cycle at 16 hour
Metabolite abbreviations	Metabolite concentrations (M)
NAD	0.000142082
NADH	0.01
Pi	0.00288
Pyr	3.09657e-06
CoA	1.58313e-05
CO2	0.0015
AcCoA	1e-07
OAA	8.47697e-07
Cit	0.01
AKG	0.000589437
SucCoA	0.0039565
Suc	0.01
GDP	1e-07
GTP	8.79013e-06
Fum	0.000180807
FAD	0.00273665
FADH2	3.90767e-07
Mal	0.000838708
